# An Investigation of the Effects of Nitrate vs. Ammonium on Plants Using Metabolic Modeling

**DOI:** 10.1101/2022.10.11.511848

**Authors:** Iris Lai, C. Y. Maurice Cheung

## Abstract

As metabolism is a very complex process, it is essential to use computational modeling to better understand the changes in metabolism at a systems level. In this paper, we used a computational model that simulates the metabolism of mature plants to test how the use of nitrate and ammonium as nitrogen sources affects plant metabolism. Our model predicted and showed the possible changes in metabolism in different plant tissues in response to the use of different nitrogen sources. Our methodology produces predictions of metabolic fluxes in plants and improves our understanding of how plants react to changes in conditions. This research can potentially give insights into how we can improve crop yield by identifying metabolic processes that are important in plant growth and in the adaptation to different nitrogen sources. In future research work, we can apply the existing model to explore the effects of different nutrient availability under different conditions (e.g. well-watered vs drought) to optimize nutrient availability under particular environmental conditions. Experimental researchers, plant breeders, and farmers can use the knowledge gained from the modeling work to further our understanding of plant metabolism and apply the knowledge to improve plant growth in the lab and the field.
