## Supplementary Data 3 for "An Investigation of the Effects of Nitrate vs. Ammonium on Plants Using Metabolic Modeling"

### Sheet: C3NH4only
	NH4 only	Nitrate only
Photon_ep1	178.773	180.042
Photon_tx1	178.773	180.042
2KG_MAL_mc1	0	0.89817
OAA_ISOCITRATE_mc1	0	0.89817
RXN490_3650_p1	89.3865	90.0208
TRIOSEPISOMERIZATION_RXN_p1	13.3882	14.0103
F16BDEPHOS_RXN_p1	7.13884	7.76094
F16ALDOLASE_RXN_c1	-1.25187	-0.629773
G6P_Pi_pc1	0	0.622093
PGLUCISOM_RXN_c1	-0.622093	0
2KG_ACONITATE_mc2	0	0.4058
CIT_ISOCITRATE_mc2	0.0467071	0.452507
GAP_3PGA_pc1	0.322257	0.683648
OAA_MAL_pc1	-5.82657	-5.50784
PLASTOQUINOL_PLASTOCYANIN_REDUCTASE_RXN_p1	44.6932	45.0104
1_PERIOD_2_PERIOD_1_PERIOD_13_RXN_p1	35.9186	36.2194
Pi_PROTON_mc1	-11.5556	-11.2595
PHOSGLYPHOS_RXN_p1	35.9233	36.2194
1_PERIOD_2_PERIOD_1_PERIOD_9_RXN_c1	0.387578	0.683648
EX_OXYGEN_MOLECULE_e1_boundary	10.4138	10.6403
O2_pc1	18.1236	18.2822
PSII_RXN_p1	22.3466	22.5052
Plastidial_ATP_Synthase_p1	19.1542	19.2902
EX_AMMONIUM_e1_boundary	-0.113274	0
FERREDOXIN_NITRITE_REDUCTASE_RXN_p1	0	0.113274
NITRATE_REDUCTASE_NADH_RXN_c1	0	0.113274
NITRITE_pc1	0	0.113274
Nitrate_ec1	0	0.113274
Nitrate_tx1	0	0.113274
H2O_ec1	11.5314	11.6447
H2O_tx1	11.5314	11.6447
GLUTAMINESYN_RXN_p1	0.00180228	0.11352
NH3_mc1	-0.111718	0
GLN_GLU_pc1	-1.96275	-1.85103
H2O_mc2	9.30023	9.38637
ACONITATEDEHYDR_RXN_m2	0	0.0861376
O2_mc1	-2.63565	-2.56768
2PGADEHYDRAT_RXN_p1	0.0270488	0.0923696
3PGAREARR_RXN_p1	0.0270488	0.0923696
PEP_Pi_pc1	0	0.0653209
GAPOXNPHOSPHN_RXN_p1	-0.00476024	0
HOMOSERDEHYDROG_RXN_NAD_p1	0	0.00443548
NH3_pc1	0	0.00155651
FUMHYDR_RXN_c1	0	0.000757776
RXN_5682_p1	0	0.000324761
PREPHENATE_TRANSAMINE_RXN_p1	0.00589836	0.00622312
H2O_pc2	0.452829	0.453045
GAP_3PGA_pc2	0.000482753	0.00069926
2PGADEHYDRAT_RXN_p2	0	0.000216507
3PGAREARR_RXN_p2	0	0.000216507
PEP_Pi_pc2	-0.000216507	0
2KG_MAL_mc2	0.0413324	0.0414407
OAA_SUC_mc2	0	0.000108254
10_FORMYL_THF_pc1	-0.000324761	-0.000324761
10_FORMYL_THF_pc2	-0.000108254	-0.000108254
1TRANSKETO_RXN_p1	6.24936	6.24936
1TRANSKETO_RXN_p2	-0.390423	-0.390423
1_PERIOD_10_PERIOD_2_PERIOD_2_RXN_mc1	0	0
1_PERIOD_10_PERIOD_2_PERIOD_2_RXN_mc2	0	0
1_PERIOD_10_PERIOD_2_PERIOD_2_RXN_mi2	2.6198	2.6198
1_PERIOD_18_PERIOD_1_PERIOD_2_RXN_p2	0	0
1_PERIOD_1_PERDIOD_1_PERIOD_255_RXN_c1	0	0
1_PERIOD_1_PERDIOD_1_PERIOD_255_RXN_c2	0	0
1_PERIOD_2_PERIOD_1_PERIOD_13_RXN_p2	0	0
1_PERIOD_2_PERIOD_1_PERIOD_2_RXN_m1	0	0
1_PERIOD_2_PERIOD_1_PERIOD_2_RXN_m2	0	0
1_PERIOD_2_PERIOD_1_PERIOD_2_RXN_p1	0	0
1_PERIOD_2_PERIOD_1_PERIOD_2_RXN_p2	0	0
1_PERIOD_2_PERIOD_1_PERIOD_9_RXN_c2	0	0
1_PERIOD_5_PERIOD_1_PERIOD_20_RXN_c1	0.000433015	0.000433015
1_PERIOD_5_PERIOD_1_PERIOD_20_RXN_c2	0	0
1_PERIOD_8_PERIOD_4_PERIOD_9_RXN_p1	0.000866029	0.000866029
1_PERIOD_8_PERIOD_4_PERIOD_9_RXN_p2	0	0
1_PERIOD_8_PERIOD_5_PERIOD_1_RXN_p1	0	0
1_PERIOD_8_PERIOD_5_PERIOD_1_RXN_p2	0	0
2KG_ACONITATE_mc1	0.0462741	0.0462741
2KG_CIT_mc1	0	0
2KG_CIT_mc2	0	0
2KG_MAL_pc1	-1.94492	-1.94492
2KG_MAL_pc2	0.00259809	0.00259809
2KG_OAA_mc1	0	0
2KG_OAA_mc2	0	0
2KG_SUC_mc1	0	0
2OXOGLUTARATEDEH_RXN_m1	0	0
2OXOGLUTARATEDEH_RXN_m2	0.497204	0.497204
2TRANSKETO_RXN_p1	-6.25602	-6.25602
2TRANSKETO_RXN_p2	0.390315	0.390315
2_ISOPROPYLMALATESYN_RXN_p1	0.00159747	0.00159747
2_ISOPROPYLMALATESYN_RXN_p2	0.000532491	0.000532491
2_KETOGLUTARATE_xc1	1.8754	1.8754
2_KETOGLUTARATE_xc2	0	0
2_PERIOD_3_PERIOD_1_PERIOD_180_RXN_p1	0	0
2_PERIOD_3_PERIOD_1_PERIOD_180_RXN_p2	0	0
2_PERIOD_4_PERIOD_1_PERIOD_111_RXN_c1	0	0
2_PERIOD_4_PERIOD_1_PERIOD_111_RXN_c2	0	0
2_PERIOD_5_PERIOD_1_PERIOD_19_RXN_p1	0.00665614	0.00665614
2_PERIOD_5_PERIOD_1_PERIOD_19_RXN_p2	0.000108254	0.000108254
2_PERIOD_7_PERIOD_1_PERIOD_90_RXN_c1	0	0
2_PERIOD_7_PERIOD_1_PERIOD_90_RXN_c2	0.0750018	0.0750018
2_PERIOD_7_PERIOD_7_PERIOD_13_RXN_c1	0	0
2_PERIOD_7_PERIOD_7_PERIOD_13_RXN_c2	0	0
2_PERIOD_7_PERIOD_7_PERIOD_34_RXN_c1	0	0
2_PERIOD_7_PERIOD_7_PERIOD_34_RXN_c2	0	0
2_PERIOD_7_PERIOD_7_PERIOD_44_RXN_c1	0	0
2_PERIOD_7_PERIOD_7_PERIOD_44_RXN_c2	0	0
3PGA_Pi_pc1	0	0
3PGA_Pi_pc2	0	0
3_DEHYDROQUINATE_DEHYDRATASE_RXN_p1	0.00665614	0.00665614
3_DEHYDROQUINATE_DEHYDRATASE_RXN_p2	0.000108254	0.000108254
3_DEHYDROQUINATE_SYNTHASE_RXN_p1	0.00665614	0.00665614
3_DEHYDROQUINATE_SYNTHASE_RXN_p2	0.000108254	0.000108254
3_ISOPROPYLMALDEHYDROG_RXN_p1	0.00159747	0.00159747
3_ISOPROPYLMALDEHYDROG_RXN_p2	0.000532491	0.000532491
3_ISOPROPYLMALISOM_RXN_p1	0.00159747	0.00159747
3_ISOPROPYLMALISOM_RXN_p2	0.000532491	0.000532491
4_AMINO_BUTYRATE_PROTON_rev_vc1	0	0
4_AMINO_BUTYRATE_PROTON_rev_vc2	0	0
4_AMINO_BUTYRATE_PROTON_vc1	0	0
4_AMINO_BUTYRATE_PROTON_vc2	0	0
4_AMINO_BUTYRATE_mc1	0	0
4_AMINO_BUTYRATE_mc2	0	0
4_AMINO_BUTYRATE_v_dielTransfer	0	0
4_PERIOD_2_PERIOD_1_PERIOD_58_RXN_p1	0	0
4_PERIOD_2_PERIOD_1_PERIOD_58_RXN_p2	0	0
4_PERIOD_2_PERIOD_1_PERIOD_59_RXN_p1	0	0
4_PERIOD_2_PERIOD_1_PERIOD_59_RXN_p2	0	0
4_PERIOD_2_PERIOD_1_PERIOD_61_RXN_p1	0	0
4_PERIOD_2_PERIOD_1_PERIOD_61_RXN_p2	0	0
5_METHYL_THF_pc1	0	0
5_METHYL_THF_pc2	0	0
6PFRUCTPHOS_RXN_c1	0	0
6PFRUCTPHOS_RXN_c2	0	0
6PFRUCTPHOS_RXN_p1	0	0
6PFRUCTPHOS_RXN_p2	0	0
6PGLUCONDEHYDROG_RXN_c1	0	0
6PGLUCONDEHYDROG_RXN_c2	0.698422	0.698422
6PGLUCONDEHYDROG_RXN_p1	0	0
6PGLUCONDEHYDROG_RXN_p2	0.472847	0.472847
6PGLUCONOLACT_RXN_c1	0	0
6PGLUCONOLACT_RXN_c2	0.698422	0.698422
6PGLUCONOLACT_RXN_p1	0	0
6PGLUCONOLACT_RXN_p2	0.472847	0.472847
6_PERIOD_3_PERIOD_4_PERIOD_16_RXN_p1	0	0
6_PERIOD_3_PERIOD_4_PERIOD_16_RXN_p2	0	0
ACETALD_mc1	0	0
ACETALD_mc2	0	0
ACETATE_COA_LIGASE_RXN_p1	0.00203049	0.00203049
ACETATE_COA_LIGASE_RXN_p2	0	0
ACETATE_COA_LIGASE_RXN_x1	0	0
ACETATE_COA_LIGASE_RXN_x2	0	0
ACETOLACTREDUCTOISOM_RXN_p1	0.00374792	0.00374792
ACETOLACTREDUCTOISOM_RXN_p2	0.00124931	0.00124931
ACETOLACTSYN_RXN_p1	0.00374792	0.00374792
ACETOLACTSYN_RXN_p2	0.00124931	0.00124931
ACETOOHBUTREDUCTOISOM_RXN_p1	0.00180228	0.00180228
ACETOOHBUTREDUCTOISOM_RXN_p2	0	0
ACETOOHBUTSYN_RXN_p1	0.00180228	0.00180228
ACETOOHBUTSYN_RXN_p2	0	0
ACETYLGLUTKIN_RXN_p1	0.000433015	0.000433015
ACETYLGLUTKIN_RXN_p2	0	0
ACETYLORNTRANSAM_RXN_p1	0.000433015	0.000433015
ACETYLORNTRANSAM_RXN_p2	0	0
ACETYL_COA_CARBOXYLTRANSFER_RXN_p1	0	0
ACETYL_COA_CARBOXYLTRANSFER_RXN_p2	0	0
ACET_mc1	0	0
ACET_mc2	0	0
ACET_pc1	-0.00159747	-0.00159747
ACET_pc2	0	0
ACET_xc1	0	0
ACET_xc2	0	0
ACONITATEDEHYDR_RXN_c1	0.0462741	0.0462741
ACONITATEDEHYDR_RXN_m1	0	0
ACONITATEHYDR_RXN_c1	0	0
ACONITATEHYDR_RXN_c2	0	0
ACONITATEHYDR_RXN_m1	0.0462741	0.0462741
ACONITATEHYDR_RXN_m2	0.491937	0.491937
ACSERLY_RXN_c1	0.000433015	0.000433015
ACSERLY_RXN_c2	0	0
ACSERLY_RXN_p1	0.000433015	0.000433015
ACSERLY_RXN_p2	0	0
ADENYLOSUCCINATE_SYNTHASE_RXN_p1	0.000324761	0.000324761
ADENYLOSUCCINATE_SYNTHASE_RXN_p2	0.000108254	0.000108254
ADENYL_KIN_RXN_c1	0	0
ADENYL_KIN_RXN_c2	0	0
ADENYL_KIN_RXN_m1	0.00198953	0.00198953
ADENYL_KIN_RXN_m2	0	0
ADENYL_KIN_RXN_p1	0.00397905	0.00397905
ADENYL_KIN_RXN_p2	0.000216507	0.000216507
ADP_pc1	0	0
ADP_pc2	0	0
AICARTRANSFORM_RXN_p1	0.000324761	0.000324761
AICARTRANSFORM_RXN_p2	0.000108254	0.000108254
ALANINE_AMINOTRANSFERASE_RXN_c1	-0.00301062	-0.00301062
ALANINE_AMINOTRANSFERASE_RXN_c2	-0.00100354	-0.00100354
ALANINE_AMINOTRANSFERASE_RXN_m1	0	0
ALANINE_AMINOTRANSFERASE_RXN_m2	0	0
ALANINE_AMINOTRANSFERASE_RXN_x1	0	0
ALANINE_AMINOTRANSFERASE_RXN_x2	0	0
ALANINE_GLYOXYLATE_AMINOTRANSFERASE_RXN_x1	0	0
ALANINE_GLYOXYLATE_AMINOTRANSFERASE_RXN_x2	0	0
ALANINE_TRNA_LIGASE_RXN_c1	0	0
ALANINE_TRNA_LIGASE_RXN_c2	0	0
ALCOHOL_DEHYDROG_RXN_c1	0	0
ALCOHOL_DEHYDROG_RXN_c2	0	0
AMMONIUM_v_dielTransfer	0	0
AMPSYN_RXN_p1	0.000324761	0.000324761
AMPSYN_RXN_p2	0.000108254	0.000108254
AMP_ATP_xc1	0	0
AMP_ATP_xc2	0	0
AMP_pc1	0	0
AMP_pc2	0	0
ANTHRANSYN_RXN_p1	0.000433015	0.000433015
ANTHRANSYN_RXN_p2	0	0
ARGININE_TRNA_LIGASE_RXN_c1	0	0
ARGININE_TRNA_LIGASE_RXN_c2	0	0
ARGSUCCINLYA_RXN_c1	0.000433015	0.000433015
ARGSUCCINLYA_RXN_c2	0	0
ARGSUCCINSYN_RXN_c1	0.000433015	0.000433015
ARGSUCCINSYN_RXN_c2	0	0
ARG_CITRULLINE_mc1	0	0
ARG_CITRULLINE_mc2	0	0
ARG_HIS_mc1	0	0
ARG_HIS_mc2	0	0
ARG_LYS_mc1	0	0
ARG_LYS_mc2	0	0
ARG_ORNITHINE_mc1	0	0
ARG_ORNITHINE_mc2	0	0
ARG_PROTON_rev_vc1	0	0
ARG_PROTON_rev_vc2	0.000108254	0.000108254
ARG_PROTON_vc1	0.000108254	0.000108254
ARG_PROTON_vc2	0	0
ARG_mc1	0	0
ARG_mc2	0	0
ARG_v_dielTransfer	0.000108254	0.000108254
ASNSYNA_RXN_c1	0.00155651	0.00155651
ASNSYNA_RXN_c2	0	0
ASN_PROTON_rev_vc1	0	0
ASN_PROTON_rev_vc2	0.000389128	0.000389128
ASN_PROTON_vc1	0.000389128	0.000389128
ASN_PROTON_vc2	0	0
ASN_v_dielTransfer	0.000389128	0.000389128
ASPAMINOTRANS_RXN_c1	-0.0202376	-0.0202376
ASPAMINOTRANS_RXN_c2	-0.00166477	-0.00166477
ASPAMINOTRANS_RXN_m1	0	0
ASPAMINOTRANS_RXN_m2	0	0
ASPAMINOTRANS_RXN_p1	0.000433015	0.000433015
ASPAMINOTRANS_RXN_p2	0	0
ASPAMINOTRANS_RXN_x1	0	0
ASPAMINOTRANS_RXN_x2	0	0
ASPARAGINE_TRNA_LIGASE_RXN_c1	0	0
ASPARAGINE_TRNA_LIGASE_RXN_c2	0	0
ASPARTATEKIN_RXN_p1	0.0128207	0.0128207
ASPARTATEKIN_RXN_p2	0	0
ASPARTATE_SEMIALDEHYDE_DEHYDROGENASE_RXN_p1	0.0128207	0.0128207
ASPARTATE_SEMIALDEHYDE_DEHYDROGENASE_RXN_p2	0	0
ASPARTATE_TRNA_LIGASE_RXN_c1	0	0
ASPARTATE_TRNA_LIGASE_RXN_c2	0	0
ATPPHOSPHORIBOSYLTRANS_RXN_p1	0.000324761	0.000324761
ATPPHOSPHORIBOSYLTRANS_RXN_p2	0.000108254	0.000108254
ATP_ADP_Pi_pc1	0	0
ATP_ADP_Pi_pc2	0	0
ATP_ADP_mc2	7.76108	7.76108
ATP_AMP_mc1	0.00198953	0.00198953
ATP_AMP_mc2	0	0
ATP_CITRATE_PRO_S_LYASE_RXN_c1	0.000433015	0.000433015
ATP_CITRATE_PRO_S_LYASE_RXN_c2	0	0
ATP_pc1	0	0
ATP_pc2	0	0
ATPase_tx1	8.5	8.5
ATPase_tx2	8.5	8.5
BRANCHED_CHAINAMINOTRANSFERILEU_RXN_p1	-0.00180228	-0.00180228
BRANCHED_CHAINAMINOTRANSFERILEU_RXN_p2	0	0
BRANCHED_CHAINAMINOTRANSFERLEU_RXN_p1	-0.00159747	-0.00159747
BRANCHED_CHAINAMINOTRANSFERLEU_RXN_p2	-0.000532491	-0.000532491
BRANCHED_CHAINAMINOTRANSFERVAL_RXN_p1	-0.00215044	-0.00215044
BRANCHED_CHAINAMINOTRANSFERVAL_RXN_p2	-0.000716815	-0.000716815
Biomass_tx1	0	0
Biomass_tx2	0	0
CA2_rev_vc1	0	0
CA2_rev_vc2	0	0
CARBAMATE_KINASE_RXN_p1	0.000433015	0.000433015
CARBAMATE_KINASE_RXN_p2	0	0
CARBOXYCYCLOHEXADIENYL_DEHYDRATASE_RXN_p1	0.00589836	0.00589836
CARBOXYCYCLOHEXADIENYL_DEHYDRATASE_RXN_p2	0	0
CATAL_RXN_x1	1.8754	1.8754
CATAL_RXN_x2	0	0
CELLULOSE_SYNTHASE_GDP_FORMING_RXN_c1	0	0
CELLULOSE_SYNTHASE_GDP_FORMING_RXN_c2	0	0
CELLULOSE_SYNTHASE_UDP_FORMING_RXN_c1	0	0
CELLULOSE_SYNTHASE_UDP_FORMING_RXN_c2	0	0
CHORISMATEMUT_RXN_p1	0.00622312	0.00622312
CHORISMATEMUT_RXN_p2	0.000108254	0.000108254
CHORISMATE_SYNTHASE_RXN_p1	0.00665614	0.00665614
CHORISMATE_SYNTHASE_RXN_p2	0.000108254	0.000108254
CITSYN_RXN_m1	0	0
CITSYN_RXN_m2	0.538645	0.538645
CITSYN_RXN_x1	0	0
CITSYN_RXN_x2	0	0
CIT_ACONITATE_mc1	0	0
CIT_ISOCITRATE_mc1	0	0
CIT_PROTON_rev_vc1	0.0366324	0.0366324
CIT_PROTON_rev_vc2	0	0
CIT_PROTON_vc1	0	0
CIT_PROTON_vc2	0	0
CIT_v_dielTransfer	-0.0467071	-0.0467071
CIT_xc1	0	0
CIT_xc2	0	0
CO2_ec1	13.1287	13.1287
CO2_ec2	-2.70578	-2.70578
CO2_mc1	2.82049	2.82049
CO2_mc2	1.984	1.984
CO2_pc1	-14.9875	-14.9875
CO2_pc2	0.475269	0.475269
CO2_tx1	13.1287	13.1287
CO2_tx2	-2.70578	-2.70578
CONIFERIN_BETA_GLUCOSIDASE_RXN_c1	0	0
CONIFERIN_BETA_GLUCOSIDASE_RXN_c2	0	0
CYSPH_RXN_p1	0.000433015	0.000433015
CYSPH_RXN_p2	0	0
CYSTAGLY_RXN_p1	0	0
CYSTAGLY_RXN_p2	0	0
CYSTATHIONINE_BETA_LYASE_RXN_p1	0.000433015	0.000433015
CYSTATHIONINE_BETA_LYASE_RXN_p2	0	0
CYS_PROTON_rev_vc1	0	0
CYS_PROTON_rev_vc2	0.000108254	0.000108254
CYS_PROTON_vc1	0.000108254	0.000108254
CYS_PROTON_vc2	0	0
CYS_v_dielTransfer	0.000108254	0.000108254
CYTOCHROME_C_OXIDASE_RXN_mc1	0	0
CYTOCHROME_C_OXIDASE_RXN_mc2	0	0
CYTOCHROME_C_OXIDASE_RXN_mi2	1.3099	1.3099
Ca_biomass1	0	0
Ca_biomass2	0	0
Ca_ec1	0	0
Ca_ec2	0	0
Ca_tx1	0	0
Ca_tx2	0	0
Cellulose_biomass1	0	0
Cellulose_biomass2	0	0
DAHPSYN_RXN_p1	0.00665614	0.00665614
DAHPSYN_RXN_p2	0.000108254	0.000108254
DHAP_3PGA_pc1	0	0
DHAP_3PGA_pc2	0	0
DHAP_Pi_pc1	0	0
DHAP_Pi_pc2	0	0
DIAMINOPIMDECARB_RXN_p1	0.00229381	0.00229381
DIAMINOPIMDECARB_RXN_p2	0	0
DIAMINOPIMEPIM_RXN_p1	0.00229381	0.00229381
DIAMINOPIMEPIM_RXN_p2	0	0
DIHYDRODIPICSYN_RXN_p1	0.00229381	0.00229381
DIHYDRODIPICSYN_RXN_p2	0	0
DIHYDROPICRED_RXN_NADP_p1	0	0
DIHYDROPICRED_RXN_NADP_p2	0	0
DIHYDROPICRED_RXN_NAD_p1	0.00229381	0.00229381
DIHYDROPICRED_RXN_NAD_p2	0	0
DIHYDROXYISOVALDEHYDRAT_RXN_p1	0.00374792	0.00374792
DIHYDROXYISOVALDEHYDRAT_RXN_p2	0.00124931	0.00124931
DIHYDROXYMETVALDEHYDRAT_RXN_p1	0.00180228	0.00180228
DIHYDROXYMETVALDEHYDRAT_RXN_p2	0	0
EX_AMMONIUM_e2_boundary	0	0
EX_CAII_e1_boundary	0	0
EX_CAII_e2_boundary	0	0
EX_CARBON_DIOXIDE_e1_boundary	-13.1287	-13.1287
EX_CARBON_DIOXIDE_e2_boundary	2.70578	2.70578
EX_GLC_e1_boundary	0	0
EX_GLC_e2_boundary	0	0
EX_KI_e1_boundary	0	0
EX_KI_e2_boundary	0	0
EX_MGII_e1_boundary	0	0
EX_MGII_e2_boundary	0	0
EX_NITRATE_e2_boundary	0	0
EX_OXYGEN_MOLECULE_e2_boundary	0	0
EX_PROTON_c1_boundary	0	0
EX_PROTON_c2_boundary	0	0
EX_PROTON_e2_boundary	-0.0980491	-0.0980491
EX_Photon_e2_boundary	0	0
EX_Pi_e1_boundary	0	0
EX_Pi_e2_boundary	0	0
EX_SUCROSE_e1_boundary	0	0
EX_SUCROSE_e2_boundary	0	0
EX_SULFATE_e1_boundary	-0.000866029	-0.000866029
EX_SULFATE_e2_boundary	0	0
EX_WATER_e2_boundary	2.05556	2.05556
F16ALDOLASE_RXN_c2	0.0750018	0.0750018
F16ALDOLASE_RXN_p2	0	0
F16BDEPHOS_RXN_c2	0	0
F16BDEPHOS_RXN_p2	0	0
FERREDOXIN_NITRITE_REDUCTASE_RXN_p2	0	0
FERRIC_CHELATE_REDUCTASE_RXN_c1	0	0
FERRIC_CHELATE_REDUCTASE_RXN_c2	0	0
FORMATETHFLIG_RXN_p1	0	0
FORMATETHFLIG_RXN_p2	0	0
FORMATE_mc1	0	0
FORMATE_mc2	0	0
FORMATE_pc1	0	0
FORMATE_pc2	0	0
FORMYLTHFDEFORMYL_RXN_p1	0	0
FORMYLTHFDEFORMYL_RXN_p2	0	0
FRUCTAN_v_dielTransfer	0	0
FRUCTOKINASE_RXN_c1	0	0
FRUCTOKINASE_RXN_c2	0	0
FRU_PROTON_rev_vc1	0	0
FRU_PROTON_rev_vc2	0	0
FRU_vc1	0	0
FRU_vc2	0	0
FUMHYDR_RXN_c2	0	0
FUMHYDR_RXN_m2	0.497312	0.497312
FUM_PROTON_vc1	0	0
FUM_PROTON_vc2	0	0
FUM_pc1	0.000324761	0.000324761
FUM_pc2	0.000108254	0.000108254
FattyAcid_biomass1	0	0
FattyAcid_biomass2	0	0
Ferredoxin_Plastoquinone_Reductase_p1	0	0
Ferredoxin_Plastoquinone_Reductase_p2	0	0
G6P_Pi_pc2	1.15487	1.15487
GABATRANSAM_RXN_m1	0	0
GABATRANSAM_RXN_m2	0	0
GAPOXNPHOSPHN_RXN_c1	0	0
GAPOXNPHOSPHN_RXN_c2	0.539669	0.539669
GAPOXNPHOSPHN_RXN_p2	0.000649522	0.000649522
GCVMULTI_RXN_m1	1.87605	1.87605
GCVMULTI_RXN_m2	0	0
GDPKIN_RXN_c1	0	0
GDPKIN_RXN_c2	0	0
GDPKIN_RXN_m1	0	0
GDPKIN_RXN_m2	0	0
GDPKIN_RXN_p1	0.000324761	0.000324761
GDPKIN_RXN_p2	0.000108254	0.000108254
GLC_PROTON_rev_vc1	0	0
GLC_PROTON_rev_vc2	0	0
GLC_ec1	0	0
GLC_ec2	0	0
GLC_pc1	0	0
GLC_pc2	0	0
GLC_tx1	0	0
GLC_tx2	0	0
GLC_vc1	0	0
GLC_vc2	0	0
GLN_GLU_mc2	0	0
GLN_GLU_pc2	-0.000108254	-0.000108254
GLN_PROTON_rev_vc1	0	0
GLN_PROTON_rev_vc2	0.0063343	0.0063343
GLN_PROTON_vc1	0.0063343	0.0063343
GLN_PROTON_vc2	0	0
GLN_v_dielTransfer	0.0063343	0.0063343
GLT_MAL_pc1	1.94449	1.94449
GLT_MAL_pc2	-0.00259809	-0.00259809
GLT_PROTON_rev_vc1	0	0
GLT_PROTON_rev_vc2	0.0089675	0.0089675
GLT_PROTON_vc1	0.0089675	0.0089675
GLT_PROTON_vc2	0	0
GLT_v_dielTransfer	0.0089675	0.0089675
GLT_xc1	-1.8754	-1.8754
GLT_xc2	0	0
GLU6PDEHYDROG_RXN_c1	0	0
GLU6PDEHYDROG_RXN_c2	0.698422	0.698422
GLU6PDEHYDROG_RXN_p1	0	0
GLU6PDEHYDROG_RXN_p2	0.472847	0.472847
GLUC1PADENYLTRANS_RXN_p1	0.882821	0.882821
GLUC1PADENYLTRANS_RXN_p2	0	0
GLUC1PURIDYLTRANS_RXN_c1	0.622093	0.622093
GLUC1PURIDYLTRANS_RXN_c2	0.189444	0.189444
GLUCOKIN_RXN_c1	0	0
GLUCOKIN_RXN_c2	0	0
GLUCOKIN_RXN_p1	0	0
GLUCOKIN_RXN_p2	0	0
GLUCURONOKINASE_RXN_c1	0	0
GLUCURONOKINASE_RXN_c2	0	0
GLURS_RXN_c1	0	0
GLURS_RXN_c2	0	0
GLUTAMATE_DEHYDROGENASE_RXN_m1	0	0
GLUTAMATE_DEHYDROGENASE_RXN_m2	0	0
GLUTAMATE_N_ACETYLTRANSFERASE_RXN_p1	0.000433015	0.000433015
GLUTAMATE_N_ACETYLTRANSFERASE_RXN_p2	0	0
GLUTAMATE_SYNTHASE_FERREDOXIN_RXN_p1	1.9638	1.9638
GLUTAMATE_SYNTHASE_FERREDOXIN_RXN_p2	0	0
GLUTAMATE_SYNTHASE_NADH_RXN_p1	0	0
GLUTAMATE_SYNTHASE_NADH_RXN_p2	0	0
GLUTAMIDOTRANS_RXN_p1	0.000324761	0.000324761
GLUTAMIDOTRANS_RXN_p2	0.000108254	0.000108254
GLUTAMINESYN_RXN_c1	0	0
GLUTAMINESYN_RXN_c2	0	0
GLUTAMINESYN_RXN_m2	0	0
GLUTAMINESYN_RXN_p2	0	0
GLUTAMINE_TRNA_LIGASE_RXN_c1	0	0
GLUTAMINE_TRNA_LIGASE_RXN_c2	0	0
GLUTATHIONE_PEROXIDASE_RXN_p1	0	0
GLUTATHIONE_PEROXIDASE_RXN_p2	0	0
GLUTATHIONE_REDUCT_NADPH_RXN_p1	0.000866029	0.000866029
GLUTATHIONE_REDUCT_NADPH_RXN_p2	0	0
GLUTDECARBOX_RXN_c1	0.0017818	0.0017818
GLUTDECARBOX_RXN_c2	0.000593932	0.000593932
GLUTKIN_RXN_c1	0.000433015	0.000433015
GLUTKIN_RXN_c2	0	0
GLUTSEMIALDEHYDRROG_RXN_c1	0.000433015	0.000433015
GLUTSEMIALDEHYDRROG_RXN_c2	0	0
GLY3KIN_RXN_p1	1.8754	1.8754
GLY3KIN_RXN_p2	0	0
GLYC3PDEHYDROGBIOSYN_RXN_c1	0	0
GLYC3PDEHYDROGBIOSYN_RXN_c2	0	0
GLYCERATE_GLYCOLLATE_pc1	1.8754	1.8754
GLYCERATE_GLYCOLLATE_pc2	0	0
GLYCINE_AMINOTRANSFERASE_RXN_x1	1.8754	1.8754
GLYCINE_AMINOTRANSFERASE_RXN_x2	0	0
GLYCINE_TRNA_LIGASE_RXN_c1	0	0
GLYCINE_TRNA_LIGASE_RXN_c2	0	0
GLYCOGENSYN_RXN_p1	0.882821	0.882821
GLYCOGENSYN_RXN_p2	0	0
GLYOHMETRANS_RXN_c1	0	0
GLYOHMETRANS_RXN_c2	0.000108254	0.000108254
GLYOHMETRANS_RXN_m1	-1.87561	-1.87561
GLYOHMETRANS_RXN_m2	0	0
GLYOHMETRANS_RXN_p1	0.000324761	0.000324761
GLYOHMETRANS_RXN_p2	0	0
GLY_PROTON_rev_vc1	0	0
GLY_PROTON_rev_vc2	7.61e-05	7.61e-05
GLY_PROTON_vc1	7.61e-05	7.61e-05
GLY_PROTON_vc2	0	0
GLY_mc1	-3.75166	-3.75166
GLY_mc2	0	0
GLY_pc1	0.000324761	0.000324761
GLY_pc2	0	0
GLY_v_dielTransfer	7.61e-05	7.61e-05
GLY_xc1	3.7508	3.7508
GLY_xc2	0	0
GPH_RXN_p1	3.7508	3.7508
GPH_RXN_p2	0	0
Glycerate_xc1	1.8754	1.8754
Glycerate_xc2	0	0
Glycerol_biomass1	0	0
Glycerol_biomass2	0	0
Glycolate_xc1	-3.7508	-3.7508
Glycolate_xc2	0	0
H2O_ec2	-2.05556	-2.05556
H2O_tx2	-2.05556	-2.05556
H2O_xc1	3.7508	3.7508
H2O_xc2	0	0
HEXOKINASE_RXN_MANNOSE_c1	0	0
HEXOKINASE_RXN_MANNOSE_c2	0	0
HISTALDEHYD_RXN_p1	0	0
HISTALDEHYD_RXN_p2	0	0
HISTAMINOTRANS_RXN_p1	0.000324761	0.000324761
HISTAMINOTRANS_RXN_p2	0.000108254	0.000108254
HISTCYCLOHYD_RXN_p1	0.000324761	0.000324761
HISTCYCLOHYD_RXN_p2	0.000108254	0.000108254
HISTIDINE_TRNA_LIGASE_RXN_c1	0	0
HISTIDINE_TRNA_LIGASE_RXN_c2	0	0
HISTIDPHOS_RXN_p1	0.000324761	0.000324761
HISTIDPHOS_RXN_p2	0.000108254	0.000108254
HISTOLDEHYD_RXN_p1	0	0
HISTOLDEHYD_RXN_p2	0	0
HISTPRATPHYD_RXN_p1	0.000324761	0.000324761
HISTPRATPHYD_RXN_p2	0.000108254	0.000108254
HIS_CITRULLINE_mc1	0	0
HIS_CITRULLINE_mc2	0	0
HIS_ORNITHINE_mc1	0	0
HIS_ORNITHINE_mc2	0	0
HIS_PROTON_rev_vc1	0	0
HIS_PROTON_rev_vc2	0	0
HIS_PROTON_vc1	0	0
HIS_PROTON_vc2	0	0
HIS_pc1	0.000324761	0.000324761
HIS_pc2	0.000108254	0.000108254
HIS_v_dielTransfer	0	0
HOMOCYSMETB12_RXN_c1	0.000433015	0.000433015
HOMOCYSMETB12_RXN_c2	0	0
HOMOCYSMETB12_RXN_p1	0	0
HOMOCYSMETB12_RXN_p2	0	0
HOMOSERDEHYDROG_RXN_NADP_p2	0	0
HOMOSERDEHYDROG_RXN_NAD_p2	0	0
HOMOSERKIN_RXN_p1	0.0105269	0.0105269
HOMOSERKIN_RXN_p2	0	0
HOMO_CYS_pc1	0.000433015	0.000433015
HOMO_CYS_pc2	0	0
HS_pc1	0.000433015	0.000433015
HS_pc2	0	0
HYDROXYPYRUVATE_REDUCTASE_RXN_NAD_x1	1.8754	1.8754
HYDROXYPYRUVATE_REDUCTASE_RXN_NAD_x2	0	0
H_ec1	0	0
H_ec2	0	0
H_ic1	-1.87605	-1.87605
H_ic2	-0.00370988	-0.00370988
H_im1	0	0
H_im2	0	0
H_pc2	-0.000915768	-0.000915768
H_tx2	-0.0980491	-0.0980491
H_vc1	0	0
H_vc2	0	0
H_xc1	0	0
H_xc2	0	0
IGPSYN_RXN_p1	0.000433015	0.000433015
IGPSYN_RXN_p2	0	0
ILE_PROTON_rev_vc1	0	0
ILE_PROTON_rev_vc2	0.000450569	0.000450569
ILE_PROTON_vc1	0.000450569	0.000450569
ILE_PROTON_vc2	0	0
ILE_pc1	0.00180228	0.00180228
ILE_pc2	0	0
ILE_v_dielTransfer	0.000450569	0.000450569
IMIDPHOSDEHYD_RXN_p1	0.000324761	0.000324761
IMIDPHOSDEHYD_RXN_p2	0.000108254	0.000108254
IMPCYCLOHYDROLASE_RXN_p1	0.000324761	0.000324761
IMPCYCLOHYDROLASE_RXN_p2	0.000108254	0.000108254
INORGPYROPHOSPHAT_RXN_c1	0.624082	0.624082
INORGPYROPHOSPHAT_RXN_c2	0	0
INORGPYROPHOSPHAT_RXN_p1	0.886801	0.886801
INORGPYROPHOSPHAT_RXN_p2	0.000216507	0.000216507
INORGPYROPHOSPHAT_RXN_x1	0	0
INORGPYROPHOSPHAT_RXN_x2	0	0
ISOCITDEH_RXN_c1	-0.89817	-0.89817
ISOCITDEH_RXN_c2	-0.452507	-0.452507
ISOCITDEH_RXN_m1	0.944444	0.944444
ISOCITDEH_RXN_m2	0.944444	0.944444
ISOCITRATE_ACONITATE_mc1	0	0
ISOCITRATE_ACONITATE_mc2	0	0
ISOCITRATE_DEHYDROGENASE_NAD_RXN_m1	0	0
ISOCITRATE_DEHYDROGENASE_NAD_RXN_m2	0	0
ISOCIT_CLEAV_RXN_x1	0	0
ISOCIT_CLEAV_RXN_x2	0	0
ISOLEUCINE_TRNA_LIGASE_RXN_c1	0	0
ISOLEUCINE_TRNA_LIGASE_RXN_c2	0	0
K_biomass1	0	0
K_biomass2	0	0
K_ec1	0	0
K_ec2	0	0
K_rev_vc1	0	0
K_rev_vc2	0	0
K_tx1	0	0
K_tx2	0	0
LEUCINE_TRNA_LIGASE_RXN_c1	0	0
LEUCINE_TRNA_LIGASE_RXN_c2	0	0
LEU_PROTON_rev_vc1	0	0
LEU_PROTON_rev_vc2	0	0
LEU_PROTON_vc1	0	0
LEU_PROTON_vc2	0	0
LEU_pc1	0.00159747	0.00159747
LEU_pc2	0.000532491	0.000532491
LEU_v_dielTransfer	0	0
LYSINE_TRNA_LIGASE_RXN_c1	0	0
LYSINE_TRNA_LIGASE_RXN_c2	0	0
LYS_ORNITHINE_mc1	0	0
LYS_ORNITHINE_mc2	0	0
LYS_PROTON_rev_vc1	0	0
LYS_PROTON_rev_vc2	0.000573452	0.000573452
LYS_PROTON_vc1	0.000573452	0.000573452
LYS_PROTON_vc2	0	0
LYS_pc1	0.00229381	0.00229381
LYS_pc2	0	0
LYS_v_dielTransfer	0.000573452	0.000573452
L_ALPHA_ALANINE_PROTON_rev_vc1	0	0
L_ALPHA_ALANINE_PROTON_rev_vc2	0	0
L_ALPHA_ALANINE_PROTON_vc1	0	0
L_ALPHA_ALANINE_PROTON_vc2	0	0
L_ALPHA_ALANINE_v_dielTransfer	0	0
L_ASCORBATE_PEROXIDASE_RXN_p1	0	0
L_ASCORBATE_PEROXIDASE_RXN_p2	0	0
L_ASPARTATE_GLU_mc1	0	0
L_ASPARTATE_GLU_mc2	0	0
L_ASPARTATE_PROTON_rev_vc1	0	0
L_ASPARTATE_PROTON_rev_vc2	0	0
L_ASPARTATE_PROTON_vc1	0	0
L_ASPARTATE_PROTON_vc2	0	0
L_ASPARTATE_pc1	-0.0135785	-0.0135785
L_ASPARTATE_pc2	-0.000108254	-0.000108254
L_ASPARTATE_v_dielTransfer	0	0
L_ASPARTATE_xc1	0	0
L_ASPARTATE_xc2	0	0
L_CITRULLINE_pc1	0.000433015	0.000433015
L_CITRULLINE_pc2	0	0
MALATE_DEHYDROGENASE_NADPs_RXN_p2	0	0
MALATE_DEH_RXN_c2	-0.539669	-0.539669
MALATE_DEH_RXN_m2	1.08304	1.08304
MALATE_DEH_RXN_p1	0	0
MALATE_DEH_RXN_p2	-0.00306329	-0.00306329
MALATE_DEH_RXN_x1	1.8754	1.8754
MALATE_DEH_RXN_x2	0	0
MALIC_NADP_RXN_c1	0	0
MALIC_NADP_RXN_c2	0	0
MALIC_NADP_RXN_p1	0	0
MALIC_NADP_RXN_p2	0	0
MALIC_NAD_RXN_m1	0	0
MALIC_NAD_RXN_m2	0.00370988	0.00370988
MALONYL_COA_ACP_TRANSACYL_RXN_p1	0	0
MALONYL_COA_ACP_TRANSACYL_RXN_p2	0	0
MALSYN_RXN_x1	0	0
MALSYN_RXN_x2	0	0
MALTODEG_RXN_c1	0	0
MALTODEG_RXN_c2	0.0179204	0.0179204
MALTODEXGLUCOSID_RXN_p1	0	0
MALTODEXGLUCOSID_RXN_p2	0	0
MAL_ACONITATE_mc1	0	0
MAL_ACONITATE_mc2	0	0
MAL_CIT_mc1	0	0
MAL_CIT_mc2	0	0
MAL_CIT_vc1	-0.0100747	-0.0100747
MAL_CIT_vc2	0.0467071	0.0467071
MAL_ISOCITRATE_mc1	0	0
MAL_ISOCITRATE_mc2	0	0
MAL_PROTON_rev_vc1	0	0
MAL_PROTON_rev_vc2	0	0
MAL_PROTON_vc1	0.0366324	0.0366324
MAL_PROTON_vc2	0	0
MAL_Pi_mc1	0	0
MAL_Pi_mc2	-0.00370988	-0.00370988
MAL_SO4_mc1	0	0
MAL_SO4_mc2	0	0
MAL_SUC_mc1	0	0
MAL_SUC_mc2	0	0
MAL_v_dielTransfer	0.0467071	0.0467071
MAL_xc1	-1.8754	-1.8754
MAL_xc2	0	0
MANNITOL_1_PHOSPHATE_RXN_c1	0	0
MANNITOL_1_PHOSPHATE_RXN_c2	0	0
MANNOSE_6_PHOSPHATE_6_REDUCTASE_RXN_c1	0	0
MANNOSE_6_PHOSPHATE_6_REDUCTASE_RXN_c2	0	0
MANNPGUANYLTRANGDP_RXN_c1	0	0
MANNPGUANYLTRANGDP_RXN_c2	0	0
MANNPISOM_RXN_c1	0	0
MANNPISOM_RXN_c2	0	0
MDA_Fd_Ascorbate_p1	0	0
MDA_Fd_Ascorbate_p2	0	0
METHENYLTHFCYCLOHYDRO_RXN_c1	0.000324761	0.000324761
METHENYLTHFCYCLOHYDRO_RXN_c2	0.000108254	0.000108254
METHIONINE_TRNA_LIGASE_RXN_c1	0	0
METHIONINE_TRNA_LIGASE_RXN_c2	0	0
METHYLENETHFDEHYDROG_NADP_RXN_c1	0.000324761	0.000324761
METHYLENETHFDEHYDROG_NADP_RXN_c2	0.000108254	0.000108254
METHYLENE_THF_mc1	0.000433015	0.000433015
METHYLENE_THF_mc2	0	0
METHYLENE_THF_pc1	0.000324761	0.000324761
METHYLENE_THF_pc2	0	0
MET_PROTON_rev_vc1	0	0
MET_PROTON_rev_vc2	0.000108254	0.000108254
MET_PROTON_vc1	0.000108254	0.000108254
MET_PROTON_vc2	0	0
MET_pc1	0	0
MET_pc2	0	0
MET_v_dielTransfer	0.000108254	0.000108254
MG2_rev_vc1	0	0
MG2_rev_vc2	0	0
MYO_INOSITOL_1OR_4_MONOPHOSPHATASE_RXN_c1	0	0
MYO_INOSITOL_1OR_4_MONOPHOSPHATASE_RXN_c2	0	0
MYO_INOSITOL_1_PHOSPHATE_SYNTHASE_RXN_c1	0	0
MYO_INOSITOL_1_PHOSPHATE_SYNTHASE_RXN_c2	0	0
MYO_INOSITOL_OXYGENASE_RXN_c1	0	0
MYO_INOSITOL_OXYGENASE_RXN_c2	0	0
Mehler_Reaction_p1	0	0
Mehler_Reaction_p2	0	0
Mg_biomass1	0	0
Mg_biomass2	0	0
Mg_ec1	0	0
Mg_ec2	0	0
Mg_tx1	0	0
Mg_tx2	0	0
Mitochondrial_ATP_Synthase_m2	2.42129	2.42129
NADH_DEHYDROG_A_RXN_mc1	0	0
NADH_DEHYDROG_A_RXN_mc2	0	0
NADH_DEHYDROG_A_RXN_mi2	2.1226	2.1226
NADH_KINASE_RXN_c2	0	0
NADPH_Dehydrogenase_p1	0	0
NADPH_Dehydrogenase_p2	0	0
NADPHoxc_tx1	0.944444	0.944444
NADPHoxc_tx2	0.944444	0.944444
NADPHoxm_tx1	0.944444	0.944444
NADPHoxm_tx2	0.944444	0.944444
NADPHoxp_tx1	0.944444	0.944444
NADPHoxp_tx2	0.944444	0.944444
NADPPHOSPHAT_RXN_c2	0	0
NH3_mc2	0	0
NH3_pc2	0	0
NH4_ec2	0	0
NH4_tx2	0	0
NH4_vc1	0	0
NH4_vc2	0	0
NITRATE_PROTON_rev_vc1	0	0
NITRATE_PROTON_rev_vc2	0	0
NITRATE_REDUCTASE_NADH_RXN_c2	0	0
NITRATE_v_dielTransfer	0	0
NITRATE_vc1	0	0
NITRATE_vc2	0	0
NITRITE_pc2	0	0
N_ACETYLGLUTPREDUCT_RXN_p1	0.000433015	0.000433015
N_ACETYLGLUTPREDUCT_RXN_p2	0	0
Nitrate_ec2	0	0
Nitrate_tx2	0	0
O2_ec2	2.72657	2.72657
O2_mc2	-1.78212	-1.78212
O2_pc2	-0.472222	-0.472222
O2_tx2	0	0
O2_xc1	-1.8754	-1.8754
O2_xc2	0	0
OAA_ACONITATE_mc1	0	0
OAA_ACONITATE_mc2	0	0
OAA_CIT_mc1	0	0
OAA_CIT_mc2	0	0
OAA_ISOCITRATE_mc2	0	0
OAA_MAL_pc2	-0.00306329	-0.00306329
OAA_Pi_mc1	0	0
OAA_Pi_mc2	0	0
OAA_SO4_mc1	0	0
OAA_SO4_mc2	0	0
OAA_xc1	1.8754	1.8754
OAA_xc2	0	0
ORNCARBAMTRANSFER_RXN_p1	0.000433015	0.000433015
ORNCARBAMTRANSFER_RXN_p2	0	0
ORNITHINE_CITRULLINE_mc1	0	0
ORNITHINE_CITRULLINE_mc2	0	0
ORNITHINE_CITRULLINE_pc1	0	0
ORNITHINE_CITRULLINE_pc2	0	0
ORNITHINE_GLU_AMINOTRANSFORASE_RXN_m1	0	0
ORNITHINE_GLU_AMINOTRANSFORASE_RXN_m2	0	0
OXYGEN_MOLECULE_e_dielTransfer	2.72657	2.72657
PALMITATE_pc1	0	0
PALMITATE_pc2	0	0
PEPCARBOXYKIN_RXN_c1	0	0
PEPCARBOXYKIN_RXN_c2	0	0
PEPCARBOX_RXN_c1	0.0653209	0.0653209
PEPCARBOX_RXN_c2	0	0
PEPDEPHOS_RXN_c1	0	0
PEPDEPHOS_RXN_c2	0.538969	0.538969
PEPDEPHOS_RXN_p1	0.0137365	0.0137365
PEPDEPHOS_RXN_p2	0	0
PGLUCISOM_RXN_c2	0.284926	0.284926
PGLUCISOM_RXN_p2	-0.780737	-0.780737
PGLYCDEHYDROG_RXN_p1	0.00448229	0.00448229
PGLYCDEHYDROG_RXN_p2	0.00113228	0.00113228
PHENYLALANINE_TRNA_LIGASE_RXN_c1	0	0
PHENYLALANINE_TRNA_LIGASE_RXN_c2	0	0
PHE_PROTON_rev_vc1	0	0
PHE_PROTON_rev_vc2	0.00147459	0.00147459
PHE_PROTON_vc1	0.00147459	0.00147459
PHE_PROTON_vc2	0	0
PHE_pc1	0.00589836	0.00589836
PHE_pc2	0	0
PHE_v_dielTransfer	0.00147459	0.00147459
PHOSGLYPHOS_RXN_c1	0	0
PHOSGLYPHOS_RXN_c2	-0.539669	-0.539669
PHOSGLYPHOS_RXN_p2	-0.000649522	-0.000649522
PHOSPHOGLUCMUT_RXN_c1	-0.622093	-0.622093
PHOSPHOGLUCMUT_RXN_c2	-0.171524	-0.171524
PHOSPHOGLUCMUT_RXN_p1	-0.882821	-0.882821
PHOSPHOGLUCMUT_RXN_p2	0.846981	0.846981
PHOSPHORIBULOKINASE_RXN_p1	18.754	18.754
PHOSPHORIBULOKINASE_RXN_p2	0	0
PLASTOQUINOL_PLASTOCYANIN_REDUCTASE_RXN_p2	0	0
PRAISOM_RXN_p1	0.000433015	0.000433015
PRAISOM_RXN_p2	0	0
PREPHENATEDEHYDROG_RXN_p2	0	0
PREPHENATE_DEHYDROGENASE_NADP_RXN_p1	0	0
PREPHENATE_DEHYDROGENASE_NADP_RXN_p2	0.000108254	0.000108254
PREPHENATE_TRANSAMINE_RXN_p2	0	0
PRIBFAICARPISOM_RXN_p1	0.000324761	0.000324761
PRIBFAICARPISOM_RXN_p2	0.000108254	0.000108254
PROTONATP_rev_vc1	0	0
PROTONATP_rev_vc2	0	0
PROTON_ATPase_c1	0.973526	0.973526
PROTON_ATPase_c2	0.150276	0.150276
PROTON_PPi_rev_vc1	0	0
PROTON_PPi_rev_vc2	0.114442	0.114442
PROTON_v_dielTransfer	-0.131219	-0.131219
PRO_GLU_mc1	0	0
PRO_GLU_mc2	0	0
PRO_PROTON_rev_vc1	0	0
PRO_PROTON_rev_vc2	0.000108254	0.000108254
PRO_PROTON_vc1	0.000108254	0.000108254
PRO_PROTON_vc2	0	0
PRO_mc1	0	0
PRO_mc2	0	0
PRO_v_dielTransfer	0.000108254	0.000108254
PRPPSYN_RXN_p1	0.000757776	0.000757776
PRPPSYN_RXN_p2	0.000108254	0.000108254
PRTRANS_RXN_p1	-0.000433015	-0.000433015
PRTRANS_RXN_p2	0	0
PSERTRANSAM_RXN_p1	0.00448229	0.00448229
PSERTRANSAM_RXN_p2	0.00113228	0.00113228
PSII_RXN_p2	0	0
PYRROLINECARBREDUCT_RXN_NADP_c1	0	0
PYRROLINECARBREDUCT_RXN_NADP_c2	0	0
PYRROLINECARBREDUCT_RXN_NAD_c1	0.000433015	0.000433015
PYRROLINECARBREDUCT_RXN_NAD_c2	0	0
PYRUVATEORTHOPHOSPHATE_DIKINASE_RXN_c1	0	0
PYRUVATEORTHOPHOSPHATE_DIKINASE_RXN_c2	0	0
PYRUVATEORTHOPHOSPHATE_DIKINASE_RXN_p1	0	0
PYRUVATEORTHOPHOSPHATE_DIKINASE_RXN_p2	0	0
PYRUVATE_PROTON_mc1	0	0
PYRUVATE_PROTON_mc2	-0.534935	-0.534935
PYRUVATE_pc1	0.00301062	0.00301062
PYRUVATE_pc2	-0.0030311	-0.0030311
PYRUVDEH_RXN_m1	0	0
PYRUVDEH_RXN_m2	0.538645	0.538645
PYRUVDEH_RXN_p1	0	0
PYRUVDEH_RXN_p2	0.000532491	0.000532491
Phloem_output_tx1	0.775696	0.775696
Phloem_output_tx2	0.258565	0.258565
Photon_ep2	0	0
Photon_tx2	0	0
Pi_PROTON_mc2	-7.76479	-7.76479
Pi_ec1	0	0
Pi_ec2	0	0
Pi_tx1	0	0
Pi_tx2	0	0
Pi_xc1	0	0
Pi_xc2	0	0
Plastidial_ATP_Synthase_p2	0	0
Plastoquinol_Oxidase_p1	0	0
Plastoquinol_Oxidase_p2	0	0
Protein_Polymerisation_c1	0	0
Protein_Polymerisation_c2	0	0
Protein_Processing_c1	0	0
Protein_Processing_c2	0	0
Protein_Translocation_c1	0	0
Protein_Translocation_c2	0	0
RIB5PISOM_RXN_p1	6.24861	6.24861
RIB5PISOM_RXN_p2	-0.390531	-0.390531
RIBULOSE_BISPHOSPHATE_CARBOXYLASE_RXN_p1	15.0032	15.0032
RIBULOSE_BISPHOSPHATE_CARBOXYLASE_RXN_p2	0	0
RIBULP3EPIM_RXN_c1	0	0
RIBULP3EPIM_RXN_c2	0.698422	0.698422
RIBULP3EPIM_RXN_p1	-12.5054	-12.5054
RIBULP3EPIM_RXN_p2	0.0823158	0.0823158
RXN0_1483_c1	0	0
RXN0_1483_c2	0	0
RXN0_2381_p1	0.000433015	0.000433015
RXN0_2381_p2	0	0
RXN0_2382_p1	0.000433015	0.000433015
RXN0_2382_p2	0	0
RXN0_5114_p1	0.00448229	0.00448229
RXN0_5114_p2	0.00113228	0.00113228
RXN0_5184_c1	0	0
RXN0_5184_c2	0.0179204	0.0179204
RXN0_5224_c1	0.0653209	0.0653209
RXN0_5224_c2	0	0
RXN0_5224_p1	0	0
RXN0_5224_p2	0	0
RXN0_5260_m1	0	0
RXN0_5260_m2	0	0
RXN0_5330_NADP_c1	0	0
RXN0_5330_NADP_c2	0	0
RXN0_5330_NADP_mc1	0	0
RXN0_5330_NADP_mc2	0	0
RXN0_5330_NADP_mi1	0	0
RXN0_5330_NADP_mi2	0	0
RXN0_5330_NAD_c1	0	0
RXN0_5330_NAD_c2	0	0
RXN0_5330_NAD_mc1	0	0
RXN0_5330_NAD_mc2	0	0
RXN0_5330_NAD_mi1	0	0
RXN0_5330_NAD_mi2	0	0
RXN1F_66_p1	0	0
RXN1F_66_p2	0	0
RXN490_3650_p2	0	0
RXN66_1_c1	0	0
RXN66_1_c2	0	0
RXN66_3_c1	0.00116446	0.00116446
RXN66_3_c2	0	0
RXN66_3_m1	0	0
RXN66_3_m2	0	0
RXN_10745_NAD_c1	0	0
RXN_10745_NAD_c2	0	0
RXN_10786_c1	0	0
RXN_10786_c2	0	0
RXN_12541_c1	0	0
RXN_12541_c2	0	0
RXN_14351_pc1	0	0
RXN_14351_pc2	0.0179204	0.0179204
RXN_1461_c1	0.0537611	0.0537611
RXN_1461_c2	0	0
RXN_1781_v1	0	0
RXN_1781_v2	0	0
RXN_1826_p1	0	0
RXN_1826_p2	0.846981	0.846981
RXN_1827_p1	0	0
RXN_1827_p2	0.0179204	0.0179204
RXN_1841_v1	0	0
RXN_1841_v2	0	0
RXN_2141_p1	0	0
RXN_2141_p2	0	0
RXN_3521_p1	0	0
RXN_3521_p2	0	0
RXN_3522_p1	0	0
RXN_3522_p2	0	0
RXN_3523_p1	0	0
RXN_3523_p2	0	0
RXN_5682_p2	0	0
RXN_6883_mc1	0	0
RXN_6883_mc2	0	0
RXN_6883_mi1	0	0
RXN_6883_mi2	0	0
RXN_6884_m1	0	0
RXN_6884_m2	0	0
RXN_6902_m1	0	0
RXN_6902_m2	0	0
RXN_7183_NADP_m1	0	0
RXN_7183_NADP_m2	0	0
RXN_7674_p1	0	0
RXN_7674_p2	0	0
RXN_7676_p1	0	0
RXN_7676_p2	0	0
RXN_7677_p1	0	0
RXN_7677_p2	0	0
RXN_7678_NADP_p1	0	0
RXN_7678_NADP_p2	0	0
RXN_7678_NAD_p1	0	0
RXN_7678_NAD_p2	0	0
RXN_7679_p1	0	0
RXN_7679_p2	0	0
RXN_7737_p1	0.00229381	0.00229381
RXN_7737_p2	0	0
RXN_7800_p1	0.00159747	0.00159747
RXN_7800_p2	0.000532491	0.000532491
RXN_7978_p1	0	0
RXN_7978_p2	0	0
RXN_7979_p1	0	0
RXN_7979_p2	0	0
RXN_7984_p1	0	0
RXN_7984_p2	0	0
RXN_7985_p1	0	0
RXN_7985_p2	0	0
RXN_8001_p1	0.000324761	0.000324761
RXN_8001_p2	0.000108254	0.000108254
RXN_8991_p1	0.00159747	0.00159747
RXN_8991_p2	0.000532491	0.000532491
RXN_9104_c1	0	0
RXN_9104_c2	0	0
RXN_9514_p1	0	0
RXN_9514_p2	0	0
RXN_9516_p1	0	0
RXN_9516_p2	0	0
RXN_9518_p1	0	0
RXN_9518_p2	0	0
RXN_9520_p1	0	0
RXN_9520_p2	0	0
RXN_9523_p1	0	0
RXN_9523_p2	0	0
RXN_9524_p1	0	0
RXN_9524_p2	0	0
RXN_9527_p1	0	0
RXN_9527_p2	0	0
RXN_9528_p1	0	0
RXN_9528_p2	0	0
RXN_9531_p1	0	0
RXN_9531_p2	0	0
RXN_9532_p1	0	0
RXN_9532_p2	0	0
RXN_9533_p1	0	0
RXN_9533_p2	0	0
RXN_9535_p1	0	0
RXN_9535_p2	0	0
RXN_9536_p1	0	0
RXN_9536_p2	0	0
RXN_9537_p1	0	0
RXN_9537_p2	0	0
RXN_9539_p1	0	0
RXN_9539_p2	0	0
RXN_9540_p1	0	0
RXN_9540_p2	0	0
RXN_9549_p1	0	0
RXN_9549_p2	0	0
RXN_961_p1	3.7508	3.7508
RXN_961_p2	0	0
RXN_9648_p1	0	0
RXN_9648_p2	0	0
RXN_9650_p1	0	0
RXN_9650_p2	0	0
RXN_9651_p1	0	0
RXN_9651_p2	0	0
RXN_9652_p1	0	0
RXN_9652_p2	0	0
RXN_9653_p1	0	0
RXN_9653_p2	0	0
RXN_9654_p1	0	0
RXN_9654_p2	0	0
RXN_9655_p1	0	0
RXN_9655_p2	0	0
RXN_9657_p1	0	0
RXN_9657_p2	0	0
RXN_9658_p1	0	0
RXN_9658_p2	0	0
RXN_9659_p1	0	0
RXN_9659_p2	0	0
RXN_9660_p1	0	0
RXN_9660_p2	0	0
RXN_9661_p1	0	0
RXN_9661_p2	0	0
RXN_9662_p1	0	0
RXN_9662_p2	0	0
RXN_9663_p1	0	0
RXN_9663_p2	0	0
RXN_969_x1	3.7508	3.7508
RXN_969_x2	0	0
SEDOBISALDOL_RXN_p1	6.24936	6.24936
SEDOBISALDOL_RXN_p2	0	0
SEDOHEPTULOSE_BISPHOSPHATASE_RXN_p1	6.24936	6.24936
SEDOHEPTULOSE_BISPHOSPHATASE_RXN_p2	0	0
SERINE_GLYOXYLATE_AMINOTRANSFERASE_RXN_x1	1.8754	1.8754
SERINE_GLYOXYLATE_AMINOTRANSFERASE_RXN_x2	0	0
SERINE_O_ACETTRAN_RXN_c1	0.000433015	0.000433015
SERINE_O_ACETTRAN_RXN_c2	0	0
SERINE_O_ACETTRAN_RXN_p1	0.000433015	0.000433015
SERINE_O_ACETTRAN_RXN_p2	0	0
SERINE_TRNA_LIGASE_RXN_c1	0	0
SERINE_TRNA_LIGASE_RXN_c2	0	0
SER_PROTON_rev_vc1	0	0
SER_PROTON_rev_vc2	0	0
SER_PROTON_vc1	0	0
SER_PROTON_vc2	0	0
SER_mc1	1.87561	1.87561
SER_mc2	0	0
SER_pc1	0.0032915	0.0032915
SER_pc2	0.00113228	0.00113228
SER_v_dielTransfer	0	0
SER_xc1	-1.8754	-1.8754
SER_xc2	0	0
SHIKIMATE_5_DEHYDROGENASE_RXN_p1	0.00665614	0.00665614
SHIKIMATE_5_DEHYDROGENASE_RXN_p2	0.000108254	0.000108254
SHIKIMATE_KINASE_RXN_p1	0.00665614	0.00665614
SHIKIMATE_KINASE_RXN_p2	0.000108254	0.000108254
SO4_ec1	0.000866029	0.000866029
SO4_ec2	0	0
SO4_pc1	-0.000866029	-0.000866029
SO4_pc2	0	0
SO4_tx1	0.000866029	0.000866029
SO4_tx2	0	0
SPONTPRO_RXN_c1	0.000433015	0.000433015
SPONTPRO_RXN_c2	0	0
SPONTPRO_RXN_m1	0	0
SPONTPRO_RXN_m2	0	0
STARCH_p_dielTransfer	0.882821	0.882821
SUCCCOASYN_RXN_m1	0	0
SUCCCOASYN_RXN_m2	0.497204	0.497204
SUCCINATE_COA_LIGASE_GDP_FORMING_RXN_m1	0	0
SUCCINATE_COA_LIGASE_GDP_FORMING_RXN_m2	0	0
SUCCINATE_DEHYDROGENASE_UBIQUINONE_RXN_mc1	0	0
SUCCINATE_DEHYDROGENASE_UBIQUINONE_RXN_mc2	0	0
SUCCINATE_DEHYDROGENASE_UBIQUINONE_RXN_mi1	0	0
SUCCINATE_DEHYDROGENASE_UBIQUINONE_RXN_mi2	0.497204	0.497204
SUCCINATE_SEMIALDEHYDE_DEHYDROGENASE_RXN_m1	0	0
SUCCINATE_SEMIALDEHYDE_DEHYDROGENASE_RXN_m2	0	0
SUCCINYL_COA_HYDROLASE_RXN_m1	0	0
SUCCINYL_COA_HYDROLASE_RXN_m2	0	0
SUCROSE_PHOSPHATASE_RXN_c1	0.629773	0.629773
SUCROSE_PHOSPHATASE_RXN_c2	0.209924	0.209924
SUCROSE_PHOSPHATE_SYNTHASE_RXN_c1	0.629773	0.629773
SUCROSE_PHOSPHATE_SYNTHASE_RXN_c2	0.209924	0.209924
SUCROSE_PROTON_rev_vc1	0	0
SUCROSE_PROTON_rev_vc2	0	0
SUCROSE_PROTON_vc1	0	0
SUCROSE_PROTON_vc2	0	0
SUCROSE_SYNTHASE_RXN_c1	0.00768016	0.00768016
SUCROSE_SYNTHASE_RXN_c2	0.0204804	0.0204804
SUCROSE_v_dielTransfer	0	0
SUC_ACONITATE_mc1	0	0
SUC_ACONITATE_mc2	0	0
SUC_CIT_mc1	0	0
SUC_CIT_mc2	0	0
SUC_FUM_mc2	0.000108254	0.000108254
SUC_ISOCITRATE_mc1	0	0
SUC_ISOCITRATE_mc2	0	0
SUC_Pi_mc1	0	0
SUC_Pi_mc2	0	0
SUC_SO4_mc1	0	0
SUC_SO4_mc2	0	0
SUC_xc1	0	0
SUC_xc2	0	0
SULFATE_ADENYLYLTRANS_RXN_p1	0.000866029	0.000866029
SULFATE_ADENYLYLTRANS_RXN_p2	0	0
SULFITE_REDUCTASE_FERREDOXIN_RXN_p1	0.000866029	0.000866029
SULFITE_REDUCTASE_FERREDOXIN_RXN_p2	0	0
SUPEROX_DISMUT_RXN_c1	0	0
SUPEROX_DISMUT_RXN_c2	0	0
SUPEROX_DISMUT_RXN_p1	0	0
SUPEROX_DISMUT_RXN_p2	0	0
Starch_biomass1	0	0
Starch_biomass2	0	0
Sucrose_ec1	0	0
Sucrose_ec2	0	0
Sucrose_tx1	0	0
Sucrose_tx2	0	0
THF_mc1	-0.000433015	-0.000433015
THF_mc2	0	0
THF_pc1	0	0
THF_pc2	0.000108254	0.000108254
THREDEHYD_RXN_p1	0.00180228	0.00180228
THREDEHYD_RXN_p2	0	0
THREONINE_ALDOLASE_RXN_c1	0.00116446	0.00116446
THREONINE_ALDOLASE_RXN_c2	0	0
THREONINE_TRNA_LIGASE_RXN_c1	0	0
THREONINE_TRNA_LIGASE_RXN_c2	0	0
THREO_DS_ISO_CITRATE_xc1	0	0
THREO_DS_ISO_CITRATE_xc2	0	0
THRESYN_RXN_p1	0.0100939	0.0100939
THRESYN_RXN_p2	0	0
THR_PROTON_rev_vc1	0	0
THR_PROTON_rev_vc2	0.0017818	0.0017818
THR_PROTON_vc1	0.0017818	0.0017818
THR_PROTON_vc2	0	0
THR_pc1	0.00829165	0.00829165
THR_pc2	0	0
THR_v_dielTransfer	0.0017818	0.0017818
TRANSALDOL_RXN_p1	0	0
TRANSALDOL_RXN_p2	0.390423	0.390423
TRIOSEPISOMERIZATION_RXN_c2	-0.0750018	-0.0750018
TRIOSEPISOMERIZATION_RXN_p2	0	0
TRP_PROTON_rev_vc1	0	0
TRP_PROTON_rev_vc2	0.000108254	0.000108254
TRP_PROTON_vc1	0.000108254	0.000108254
TRP_PROTON_vc2	0	0
TRP_pc1	0.000433015	0.000433015
TRP_pc2	0	0
TRP_v_dielTransfer	0.000108254	0.000108254
TYRAMINOTRANS_RXN_p2	0.000108254	0.000108254
TYROSINE_TRNA_LIGASE_RXN_c1	0	0
TYROSINE_TRNA_LIGASE_RXN_c2	0	0
TYR_PROTON_rev_vc1	0	0
TYR_PROTON_rev_vc2	0	0
TYR_PROTON_vc1	0	0
TYR_PROTON_vc2	0	0
TYR_pc1	0.000324761	0.000324761
TYR_pc2	0.000108254	0.000108254
TYR_v_dielTransfer	0	0
UDPKIN_RXN_c1	0.622093	0.622093
UDPKIN_RXN_c2	0.189444	0.189444
UDP_GLUCURONATE_DECARBOXYLASE_RXN_c1	0	0
UDP_GLUCURONATE_DECARBOXYLASE_RXN_c2	0	0
UGD_RXN_c1	0	0
UGD_RXN_c2	0	0
VALINE_TRNA_LIGASE_RXN_c1	0	0
VALINE_TRNA_LIGASE_RXN_c2	0	0
VAL_PROTON_rev_vc1	0	0
VAL_PROTON_rev_vc2	0	0
VAL_PROTON_vc1	0	0
VAL_PROTON_vc2	0	0
VAL_pc1	0.00215044	0.00215044
VAL_pc2	0.000716815	0.000716815
VAL_v_dielTransfer	0	0
WATER_vc1	0	0
WATER_vc2	0	0
X5P_Pi_pc1	0	0
X5P_Pi_pc2	-0.698422	-0.698422
Xylan_biomass1	0	0
Xylan_biomass2	0	0
bHIS_v_dielTransfer	0	0
diel_biomass	0.258565	0.258565
pALA_biomass1	0	0
pALA_biomass2	0	0
pARG_biomass1	0	0
pARG_biomass2	0	0
pASN_biomass1	0	0
pASN_biomass2	0	0
pASP_biomass1	0	0
pASP_biomass2	0	0
pGLN_biomass1	0	0
pGLN_biomass2	0	0
pGLU_biomass1	0	0
pGLU_biomass2	0	0
pGLY_biomass1	0	0
pGLY_biomass2	0	0
pHIS_biomass1	0	0
pHIS_biomass2	0	0
pILE_biomass1	0	0
pILE_biomass2	0	0
pLEU_biomass1	0	0
pLEU_biomass2	0	0
pLYS_biomass1	0	0
pLYS_biomass2	0	0
pMET_biomass1	0	0
pMET_biomass2	0	0
pPHE_biomass1	0	0
pPHE_biomass2	0	0
pSER_biomass1	0	0
pSER_biomass2	0	0
pTHR_biomass1	0	0
pTHR_biomass2	0	0
pTYR_biomass1	0	0
pTYR_biomass2	0	0
pVAL_biomass1	0	0
pVAL_biomass2	0	0
sALA_biomass1	0	0
sALA_biomass2	0	0
sASP_biomass1	0	0
sASP_biomass2	0	0
sCIT_biomass1	0	0
sCIT_biomass2	0	0
sFUM_biomass1	0	0
sFUM_biomass2	0	0
sGABA_biomass1	0	0
sGABA_biomass2	0	0
sGLN_biomass1	0	0
sGLN_biomass2	0	0
sGLU_biomass1	0	0
sGLU_biomass2	0	0
sMAL_biomass1	0	0
sMAL_biomass2	0	0
sSUCROSE_biomass1	0.568332	0.568332
sSUCROSE_biomass2	0.189444	0.189444
sSUC_biomass1	0	0
sSUC_biomass2	0	0
unlProtHYPO_c1	0	0
unlProtHYPO_c2	0	0
OAA_MAL_mc2	0.544397	0.544288
2KG_SUC_mc2	0.000108254	0
2PGADEHYDRAT_RXN_c2	0.539186	0.538969
3PGAREARR_RXN_c2	0.539186	0.538969
GAP_Pi_pc2	0.389182	0.388966
PREPHENATEDEHYDROG_RXN_p1	0.000324761	0
TYRAMINOTRANS_RXN_p1	0.000324761	0
FUMHYDR_RXN_m1	0.000757776	0
OAA_SUC_mc1	0.000757776	0
SUC_FUM_mc1	0.000757776	0
HOMOSERDEHYDROG_RXN_NADP_p1	0.0105269	0.00609146
1_PERIOD_18_PERIOD_1_PERIOD_2_RXN_p1	42.7269	42.7042
2PGADEHYDRAT_RXN_c1	0.0653209	0
3PGAREARR_RXN_c1	0.0653209	0
CYTOCHROME_C_OXIDASE_RXN_mi1	2.16343	2.09546
ACONITATEDEHYDR_RXN_c2	0.491937	0.4058
GLN_GLU_mc1	1.98776	1.87605
GLUTAMINESYN_RXN_m1	1.98776	1.87605
EX_WATER_e1_boundary	-11.5314	-11.6447
EX_NITRATE_e1_boundary	0	-0.113274
NH4_ec1	0.113274	0
NH4_tx1	0.113274	0
MALATE_DEH_RXN_m1	2.45081	2.31488
1_PERIOD_10_PERIOD_2_PERIOD_2_RXN_mi1	4.32685	4.19092
Mitochondrial_ATP_Synthase_m1	4.51446	4.37853
NADH_DEHYDROG_A_RXN_mi1	4.32685	4.19092
MALATE_DEH_RXN_c1	1.45485	1.27205
O2_tx1	-10.4138	-10.6403
EX_PROTON_e1_boundary	0.225952	-0.000596376
H_tx1	0.225952	-0.000596376
O2_ec1	-13.1403	-13.3669
H2O_pc1	-19.2877	-19.5273
ATP_ADP_mc1	11.5516	11.2556
NADH_KINASE_RXN_c1	1.45515	1.15908
NADPPHOSPHAT_RXN_c1	1.45515	1.15908
MALATE_DEHYDROGENASE_NADPs_RXN_p1	5.827	5.50828
2KG_ISOCITRATE_mc2	0.4058	0
H_pc1	1.5563	1.14695
CIT_ACONITATE_mc2	0.491937	0
H2O_mc1	16.892	16.3491
F16BDEPHOS_RXN_c1	1.25187	0.629773
PGLUCISOM_RXN_p1	-0.882821	-1.50491
TRIOSEPISOMERIZATION_RXN_c1	1.25187	0.629773
F16ALDOLASE_RXN_p1	-7.13884	-7.76094
2KG_ISOCITRATE_mc1	0.89817	0
OAA_MAL_mc1	2.45005	1.41671
EX_Photon_e1_boundary	-178.773	-180.042
GAP_Pi_pc1	2.56905	1.25955
